# RNA promotes phase separation of glycolysis enzymes into yeast G bodies in hypoxia

**DOI:** 10.1101/638650

**Authors:** Gregory G. Fuller, Ting Han, Mallory A. Freeberg, James J. Moresco, John R Yates, John K. Kim

## Abstract

In hypoxic stress conditions, glycolysis enzymes assemble into singular cytoplasmic granules called glycolytic (G) bodies. Formation of G bodies in yeast is correlated with increased glucose consumption and cell survival. However, the physical properties and organizing principles that define G body formation are unclear. We demonstrate that glycolysis enzymes are non-canonical RNA binding proteins, sharing many common mRNA substrates that are also integral constituents of G bodies. Tethering a G body component, the beta subunit of the yeast phosphofructokinase, Pfk2, to nonspecific endoribonucleases reveals that RNA nucleates G body formation and subsequent maintenance of G body structural integrity. Consistent with a phase separation mechanism of G body formation, recruitment of glycolysis enzymes to G bodies relies on multivalent homotypic and heterotypic interactions. Furthermore, G bodies can fuse in live cells and are largely insensitive to 1,6-hexanediol treatment, consistent with a hydrogel-like state in its composition. Taken together, our results elucidate the biophysical nature of G bodies and demonstrate that RNA nucleates phase separation of the glycolysis machinery in response to hypoxic stress.
