## Supplemental Table 2 for "RNA promotes phase separation of glycolysis enzymes into yeast G bodies in hypoxia"

### Sheet: Sheet1
Primers used for qPCR
Primer name	Sequence (5'-3')
AHP1 RNA fw	CGGTGACGGTGTTTACTGGA
AHP1 RNA rev	CGACTGAGGAAACGGTCACA
RPL5 RNA fw	CAGAGCTGACCCAGCTTTCA
RPL5 RNA rev	GCAACACGAGCAGCTCTTTC
CPR1 RNA fw	AGGTGGTGACTTCACTGCTG
CPR1 RNA rev	TGGCCATGGACAACAAACCT
TDH3 RNA fw	ACTGTCCACTCTTTGACTGCT
TDH3 RNA rev	CGGTGGAGGATGGGATGATG
YEF3 RNA fw	TCTGCTATGGTCGATGCTGC
YEF3 RNA rev	TAGCAGCAGCCTTGACTTCC
TPI1 RNA fw	GTACCGGTTTGGCTGCTACT
TPI1 RNA rev	CGTTAGCGGAACCACCGTAT
CUP1-2 RNA fw	GCCAATGCCAATGTGGTAGC
CUP1-2 RNA rev	TTGTCGTCGCTGTTACACCC
TRX2 RNA fw	AGCTGAAGTTTCTTCCATGCCT
TRX2 RNA rev	TTGATAGCAGCTGGGTTGGC
OPI11 RNA fw	GGTAGATCTAACGGTGGCGG
OPI11 RNA rev	AAGACCGTCAAGAGAGGTGC
LEU1 RNA fw	TGAACCTGTCCAACCCGAAG
LEU1 RNA rev	CATGCCGGAAGAGCTAGGTT
PAU5 RNA fw	GCTGCAGCAACCACTACACTAT
PAU5 RNA rev	AGTTGGGTGGGCAGCTTG
SND3 RNA fw	GCAACCGGCGATTTGAAGAG
SND3 RNA rev	TTCAGCCTTAACACCAGCGT
