## Supplemental Table 3 for "RNA promotes phase separation of glycolysis enzymes into yeast G bodies in hypoxia"

### Sheet: Sheet1
NAME	GENOTYPE
BY4741 (WT)	MATa his3Δ1 leu2Δ0 met15Δ0 ura3Δ0
BY4742 (WT)	MATα, his3Δ1, leu2Δ0, lys2Δ0, ura3Δ0
THY62	PFK2-GFP::HIS3
GFY51	PFK2∆1-202-GFP::HIS3
GFY52	PFK2∆203-959-GFP::HIS3
MJY16	PFK2-GFP::HIS3, snf1∆::KAN
GFY53	PAB1-GFP::HIS3
GFY54	EDC3-GFP::HIS3
MJY202	PFK2-GFP∆140-165-GFP::HIS3
GFY55	PFK1-GFP::HIS3, pfk2∆::URA3
THY63	FBA1-GFP::HIS3
THY70	ENO2-GFP::HIS3
THY71	CDC19-GFP::HIS3
GFY56	MATa, PFK2-GFP::HIS3
GFY57	MATα, PFK2-GFP::HIS3
GFY58	MATa, PFK2-Azurite::KAN
GFY59	THY62 pCU-PFK2-RNase A::URA3
GFY60	THY62 pCU-PFK2-RNase AH12A::URA3
GFY61	THY62 pCU-PFK2-MqsR-Flag::URA3
GFY62	THY62 pCU-PFK2-MqsR-Flag-MqsA::URA3
GFY63	BY4742 pPFK2∆203-959-GFP::URA3
GFY64	THY62 pCU-MqsR-Flag::URA3
GFY65	THY63 pCU-PFK2-RNase A::URA3
GFY66	THY70 pCU-PFK2-RNase A::URA3
GFY67	THY71 pCU-PFK2-RNase A::URA3
THY1	PFK2-TAP::HIS3
THY2	ENO1-TAP::HIS3
THY3	ENO2-TAP::HIS3
THY4	FBA1-TAP::HIS3
GFY68	PFK2-GFP-1XFlag::HIS3
